# Functional and Structural Basis of Omicron BA.3.2.1 Spike

**DOI:** 10.64898/2026.02.02.702852

**Authors:** Yan Wang, Yanping Hu, Zhenhang Chen, Jing Zou, Ke Zhang, Ping Ren, Pei-Yong Shi, Bo Liang, Xuping Xie

**Author notes:** Y.W. and Y.H. contributed equally to this work. Corresponding authors: X.X.

## Abstract

SARS-CoV-2 Omicron descendant BA.3.2, derived from BA.3 and carrying 39 additional spike substitutions, prompts concerns about altered fitness and antigenicity. Using BA.3.2.1 as a representative sublineage, we have engineered live-attenuated mNeonGreen SARS-CoV-2 encoding spikes from BA.3.2.1 and the JN.1-derived LP.8.1 and XEC, and benchmarked them against BA.3 and KP.3 in Calu-3 cells and primary human airway epithelium. BA.3.2.1 outcompetes BA.3 yet replicates more slowly than JN.1-descendants. Despite increased RBD-hACE2 affinity, BA.3.2.1 spike binds hACE2 less efficiently than LP.8.1, and shows the greatest resistance to neutralization by sera from KP.2/KP.3 infections. Cryo-EM reveals a predominantly closed, compact, asymmetric trimeric spike with a remodeled N-terminal domain, a distinct fusion-peptide-proximal region and altered N-glycosylation. BA.3.2.1 spike adopts a fine-tuned receptor-binding interface and shifted monoclonal-antibody footprints. These findings identify a trade-off between immune evasion and replication fitness driven by closed spike conformation, rationalizing BA.3.2’s limited prevalence and underscoring the necessity for continued variant surveillance.
