## Supplementary Data 1 for "Functional and Structural Basis of Omicron BA.3.2.1 Spike"

### Sheet: Centroid Name Key
w	NTD
wst	NTD sheet motif, NTDa
c	NTD'
p	SD2
m	SD1
b	RBD
bst	RBD helix motif, RBDa
r	CD
g	S2 sheet motif, S2s

### Sheet: Intraprotomer vector analysis
Conformation	Spike	Protomer	d1 (vec_wc_mag)	d2 (vec_cp_mag)	d3 (vec_pm_mag)	d4 (vec_pr_mag)	d5 (vec_mb_mag)	d6 (vec_rg_mag)	d7 (vec_wstw_mag)	d8 (vec_bbst_mag)	d9 (vec_rp_mag)	d10 (vec_mp_mag)	θ1 (angle_pmb)	θ2 (angle_wstwc)	θ3 (angle_cpm)	θ4 (angle_wcp)	θ5 (angle_mbbst)	θ6 (angle_cpr)	θ7 (angle_prg)	θ8 (angle_rpm)	Φ1 (pmbbst_dihedral)	Φ2 (wstwcp_dihedral)	Φ3 (cpmb_dihedral)	Φ4 (cprg_dihedral)	Φ5 (wcpm_dihedral)	Φ6 (wcpr_dihedral)	Φ7 (mprg_dihedral)
Closed	WA1 (PDB:6VXX)	C	20.7781	25.3548	34.2082	57.7337	33.3766	32.3675	14.3902	12.2106	57.7337	34.2082	54.8648	50.8279	87.6134	65.1258	43.5785	53.2757	142.874	55.9998	-22.3377	169.128	-16.7257	6.88233	-64.9297	156.237	-117.581
	D614G (PDB:7KRQ)	C	20.9289	25.4293	34.4586	57.8194	32.9055	32.2311	14.4942	12.1668	57.8194	34.4586	54.2435	48.5479	90.5772	66.2549	44.6043	52.0663	142.594	54.8264	-21.8348	162.676	-16.4326	6.97789	-64.5318	159.203	-116.275
	BA.3 (PDB:7XIY)	C	20.6196	25.7245	34.9739	58.4525	34.0662	32.6426	14.4303	12.6495	58.4525	34.9739	54.2069	50.2284	89.864	65.1021	46.1024	52.9499	142.794	54.7973	-21.8861	166.023	-17.2954	6.76619	-64.8546	158.752	-115.661
	BA.3.2.1 (PDB: 9YSJ)	A	20.3344	25.6636	34.5192	57.3253	34.2097	32.2088	13.873	12.1011	57.3253	34.5192	56.8035	49.7704	83.9902	65.9026	45.134	55.5558	142.564	56.8733	-21.2564	161.138	-16.2201	9.40414	-64.1698	159.104	-116.105
		B	20.2146	25.5993	36.5308	57.138	36.0004	32.3801	13.7651	12.712	57.138	36.5308	55.0269	51.2154	81.1076	64.8263	45.2832	55.3606	142.184	52.0477	-20.0156	163.696	-15.0761	9.11834	-68.5143	160.278	-121.24
		C	20.3955	25.2381	34.2881	57.8334	33.9875	32.9076	13.7451	11.8105	57.8334	34.2881	59.7808	49.7319	83.6005	63.3938	53.9544	55.0443	143.354	57.9018	-25.5155	165.802	-19.5087	8.15402	-62.8722	160.174	-118.646
	LP.8.1 (PDB: 9YSK)	A	20.0064	25.369	34.4042	57.6978	34.8319	32.4335	13.9535	12.1157	57.5381	34.4879	56.6536	45.8647	83.6545	62.0884	47.7556	55.0587	142.522	58.1447	-22.2505	170.537	-14.307	9.8775	-62.7507	160.356	-116.032
		B	20.2297	25.471	34.2321	57.5767	35.023	32.441	13.9143	12.3092	57.8647	34.368	55.9809	47.1562	83.6619	62.6608	43.4251	54.1422	142.79	59.6567	-23.1998	169.733	-12.3192	9.78572	-63.6984	160.12	-117.493
		C	20.1563	25.4718	34.255	57.8239	35.0413	32.4028	14.0238	12.0766	57.6978	34.4042	56.3986	48.4791	84.5528	63.3646	44.967	53.1554	142.736	59.0301	-22.5235	167.398	-13.8719	9.80726	-62.0374	162.123	-118.211
	KP.3.1.1 (PDB: 9ELI)	C	20.3628	25.4164	34.5307	57.7478	35.0531	32.3604	13.9043	12.0655	57.5767	34.2321	56.06	47.9259	83.4428	63.2794	44.7138	54.0901	142.807	58.1142	-22.3863	168.308	-14.9409	9.28475	-62.6382	160.833	-116.965
Flexible	BA.3.2.1 (PDB: 9YX6)	A	19.2132	25.2751	34.4879	57.5381	33.564	32.1846	14.7436	11.7443	57.8239	34.255	56.4082	50.174	84.528	63.7865	47.6751	56.1611	142.555	56.4292	-21.1531	161.908	-16.761	9.44893	-66.9826	155.878	-116.194
		B	20.0626	25.518	34.368	57.8647	34.2062	32.3595	13.9406	12.0835	57.7478	34.5307	59.8168	50.9214	83.3227	63.7621	45.8424	54.6052	142.72	57.3899	-21.8688	166.378	-15.7194	8.65866	-63.5773	158.364	-118.63
Open	LP.8.1 (PDB: 9YW0)	A	20.18	25.3782	34.6602	57.9719	33.841	32.4218	14.0466	12.6456	57.9719	34.6602	54.8756	47.4582	86.117	63.1866	45.1645	54.6612	142.327	55.7996	-27.6003	168.914	-20.6793	10.108	-63.4622	158.912	-115.501
		B	20.1503	25.5655	34.2947	57.8546	41.4192	32.3676	13.8438	12.6244	57.8546	34.2947	50.742	51.6498	85.1484	65.3206	36.5179	51.9438	142.961	59.8447	6.86697	175.428	14.4442	7.82677	-63.7295	161.302	-117.556
		C	20.1237	25.358	34.2855	57.8733	34.5247	32.4227	14.148	12.5385	57.8733	34.2855	56.0318	47.4406	84.2513	62.3427	41.0652	54.6059	142.247	58.6114	-27.6221	167.356	-15.2608	8.74428	-58.0718	166.393	-116.526
	KP.3.1.1(PDB: 9ELH)	A	20.4731	25.3595	34.708	57.9812	33.804	32.3146	14.0567	12.3007	57.9812	34.708	53.7727	49.61	87.6067	63.9787	46.0905	54.459	142.429	54.6758	-26.3009	166.774	-20.3125	10.5078	-64.801	157.377	-114.184
		B	20.3892	25.5433	34.2337	57.844	41.3494	32.3131	13.9521	12.6819	57.844	34.2337	50.782	51.1759	86.4628	65.9311	35.1876	50.8998	143.308	60.2677	8.45305	174.935	15.5224	6.35355	-62.657	163.671	-117.406
		C	20.279	25.3353	34.2971	57.9454	34.186	32.3912	13.6945	12.8261	57.9454	34.2971	54.9841	49.1692	84.9453	61.8809	40.169	55.1919	142.182	57.5111	-27.6161	168.733	-16.7991	8.94866	-56.3383	167.753	-115.797

### Sheet: Interprotomer vector analysis
Spike	d1'	d2'	d3'	d4'	d5'	d6'	d7'	d8'	d9'	θ1'	θ2'	θ3'	φ1'	φ2'	φ3'	φ4'	φ5'	φ6'	φ7'	φ8'	φ9'
WA1(PDB:6VXX)	34.5522	34.5522	34.5521	33.9138	33.9137	33.9137	24.9243	24.9242	24.9242	120	120	120	-96.7389	-96.7389	-96.7389	115.231	115.214	115.214	28.255	28.2545	28.255
D614G (PDB:7KRQ)	34.4671	34.4394	34.4139	32.6369	32.6186	32.6623	24.9562	24.9234	24.9339	120.076	119.922	120.002	-95.6009	-95.9186	-95.3179	116.254	116.196	116.015	28.5591	28.1559	28.5084
BA.3 (PDB:7XIY)	34.4139	34.4394	34.4671	32.6177	32.6623	32.6186	25.1216	25.3365	25.2268	119.922	120.076	120.002	-95.6009	-95.9186	-95.3179	117.403	117.829	117.856	28.6584	28.6115	28.4466
BA.3.2.1 (PDB: 9YSJ)	32.1665	33.9436	33.3222	35.5408	35.9066	34.6291	25.3145	24.402	23.2244	118.536	122.873	117.591	-101.031	-91.123	-97.9131	117.54	116.349	119.873	28.6683	28.8107	29.6164
LP.8.1 (PDB: 9YSK)	34.334	34.6679	34.2865	32.3797	32.1684	32.3551	24.8349	24.5846	24.5501	120.827	120.695	119.477	-95.5548	-95.29	-95.985	116.674	114.37	114.524	27.9868	28.2405	28.4719
KP.3.1.1 (PDB:9ELI)	34.4139	34.561	34.4671	32.5678	32.6623	32.6186	24.706	24.7059	24.706	119.922	120.076	120.002	-95.6009	-95.9186	-95.3179	115.195	115.209	115.198	28.3202	28.3203	28.3197
